# *Rhizoctonia theobromae* isolates causing Vascular-Streak Dieback of Cocoa and Cassava Witches’ Broom Disease are likely host-specific, regionally divergent and homothallic

**DOI:** 10.64898/2026.02.08.704712

**Authors:** Peri A. Tobias, Jacob M. Downs, Sylvie Nolf, Agus Purwantara, Junaid Muhammad, Eirene Brugman, Mareike Möller, Marcin Nowicki, Juan M. Pardo, David I. Guest

## Abstract

The fastidious basidiomycete *Rhizoctonia (Ceratobasidium) theobromae* is a biotrophic pathogen that causes Vascular-Streak Dieback (VSD) of *Theobroma cacao* (cocoa). The fungus has also been identified as the cause of an emergent disease known as Cassava Witches Broom Disease (CWBD) raising concerns that the pathogen is spreading to alternative hosts and to new regions. Interestingly, while VSD of cocoa and CWBD are reported as co-present in several countries, there is currently no evidence for cross-infection between species. The fungus is difficult to culture *in vitro* due its slow growth and Koch’s postulates have not been definitive on either host. The complete fungus life cycle therefore remains enigmatic, though studies have progressed knowledge on pathology within the both the cocoa and cassava hosts. We have conducted limited field trials and sequenced mating (MAT) and ITS loci of isolates from various infected hosts and regions. We hypothesize that (i) genetic variation at MAT loci correlates with region or host (ii) long amplicon ITS sequences between isolates are more definitive for polymorphisms (iii) life-cycle traits of *R. theobromae* may be inferred from MAT loci (iv) cassava grown under VSD infected cocoa will be infected and develop symptoms of CWBD. We did not find any cross-infection in field trials, and we show that the pathogen is highly homozygous, despite undergoing meiosis, indicating a predominantly homothallic life cycle. Our data indicate that the pathogen is likely host specific and regionally divergent and suggests that host specificity on cocoa and cassava evolved by selection from a common ancestor rather than a host jump.
