## Supplementary material for "*Rhizoctonia theobromae* isolates causing Vascular-Streak Dieback of Cocoa and Cassava Witches’ Broom Disease are likely host-specific, regionally divergent and homothallic": Suppl. Table.

### Sheet: Suppl.Table_1
VSD-cassava cross-infection field assay
sample_ID	species	variety	source	size/age	date_planted	proximity to symptomatic (cacao) tree	inoculation type	symptom inspections	symptom results	notes	PCR samples (replicates)	PCR results
Positive control	Cacao theobromae	MCC02	emerging spores from cacao leaves (Enrekang- new area obtained VSD symptom)	15 years (entres)	2010	3 m	natural infection	Severe necrotic leaf symptom and dieback	Emerging spore on the cracking petioles; necrotic leaf symptom	Clonal (Rootstock- 20-years Local and Entres 15-years S2)	+ control	single band at ± 500bp (positive)
Galonta 1	Manihot esculenta	Local	Composite of young cassava leaves from Galonta area 1	6 months	2025-04-01	2 m	natural infection	biweekly field observation	no visible symptom	Cassava living side-by side cocoa tree	G1	no band (negative)
Galonta 2	Manihot esculenta	Local	Composite of young cassava leaves from Galonta area 2	6 months	2025-04-01	2 m	natural infection	biweekly field observation	no visible symptom	Cassava living side-by side cocoa tree	G2	no band (negative)
Lewaja 1	Manihot esculenta	Local	Composite of young cassava leaves from Lewaja area 1	4 months	2025-06-01	3 m	natural infection	biweekly field observation	no visible symptom	Cassava living side-by side cocoa tree	L1	multiple bands with diff size (± 300bp, 250 bp, and 150 bp)
Lewaja 2	Manihot esculenta	Local	Composite of young cassava leaves from Lewaja area 2	4 months	2025-06-01	3 m	natural infection	biweekly field observation	no visible symptom	Cassava living side-by side cocoa tree	L2	no band (negative)

### Sheet: Suppl.Table_2
DNA sample number	isolate sample	Country	Location/State	Region	Host Common Name	Host Species	Host cultivar or clone	Visual symptoms	HD_W(F1R1)	HD_E(F1R1)	HD E (F3 R2) -partial HD	PR1	PR2	PR3	Hbox	ITS_barcoded	* indicates from MARS Cocoa Research Station, Pangkep, Sulawesi
L1	culture	Laos	Xaythany	Ban Naphok	cassava	Manihot esculenta	Rayong 11	CWB			Yes	Yes	Yes	Yes	Yes	Yes
L2	culture	Laos	Xaythany	Ban Naphok	cassava	Manihot esculenta	Rayong 11	CWB							Yes
L4	culture	Laos	Xaythany	Ban Naphok	cassava	Manihot esculenta	Rayong 11	CWB							Yes
L5	culture	Laos	Xaythany	Ban Naphok	cassava	Manihot esculenta	Rayong 11	CWB			Yes				Yes	Yes
L6	culture	Laos	Xaythany	Ban Naphok	cassava	Manihot esculenta	Rayong 11	CWB							Yes
2	unknown	USA	North Carolina	nd	dogwood	Cornus florida	Cherokee Princess	VSD							Yes
3	culture	USA	nd	nd	peach	Prunus sp.	nd	VSD				Yes			Yes	Yes
7	plant pathogen mix	USA	Tennessee	nd	redbud	Cercis canadensis	nd	VSD							Yes
8	plant pathogen mix	USA	Tennessee	nd	redbud	Cercis canadensis	nd	VSD							Yes
3a	plant pathogen mix	Indonesia	South Sulawesi	Pangkep*	cocoa	Theobroma cacao	26	VSD	Yes	Yes		Yes	Yes	Yes	Yes	Yes
6b	plant pathogen mix	Indonesia	South Sulawesi	Pangkep*	cocoa	Theobroma cacao	98	VSD							Yes
7a	plant pathogen mix	Indonesia	South Sulawesi	Pangkep*	cocoa	Theobroma cacao	6	VSD							Yes
11a	plant pathogen mix	Indonesia	South Sulawesi	Pangkep*	cocoa	Theobroma cacao	152	VSD	Yes	Yes		Yes	Yes	Yes	Yes	Yes
16a	plant pathogen mix	Indonesia	South Sulawesi	Pangkep*	cocoa	Theobroma cacao	159	VSD							Yes
19b	plant pathogen mix	Indonesia	South Sulawesi	Pangkep*	cocoa	Theobroma cacao	168	VSD							Yes
23b	plant pathogen mix	Indonesia	South Sulawesi	Pangkep*	cocoa	Theobroma cacao	112	VSD							Yes
25a	plant pathogen mix	Indonesia	South Sulawesi	Pangkep*	cocoa	Theobroma cacao	S1	VSD	Yes	Yes		Yes	Yes	Yes	Yes	Yes
29a	plant pathogen mix	Indonesia	South Sulawesi	Pangkep*	cocoa	Theobroma cacao	RUQ1347	VSD	Yes	Yes		Yes	Yes	Yes	Yes	Yes
717	plant pathogen mix	Indonesia	West Sulawesi	Anreapi	cocoa	Theobroma cacao	S1	VSD							Yes
547	plant pathogen mix	Indonesia	South Sulawesi	Wotu	cocoa	Theobroma cacao	S2	VSD							Yes
784	plant pathogen mix	Indonesia	South Sulawesi	Tarengge	cocoa	Theobroma cacao	MCC 02	VSD							Yes
959	plant pathogen mix	Indonesia	West Sulawesi	Sampaga	coffee	Coffea sp.	Local clone	VSD	Yes	Yes		Yes	Yes	Yes	Yes	Yes
1047	plant pathogen mix	Indonesia	West Sulawesi	Pangale	cocoa	Theobroma cacao	S1	VSD							Yes
1163	plant pathogen mix	Indonesia	West Sulawesi	Anreapi	cocoa	Theobroma cacao	S1	VSD	Yes	Yes		Yes	Yes	Yes	Yes	Yes
1084	plant pathogen mix	Indonesia	South Sulawesi	Tarengge	cocoa	Theobroma cacao	MCC 02	VSD							Yes
1336	plant pathogen mix	Indonesia	West Sulawesi	Pangale	cocoa	Theobroma cacao	S1	VSD							Yes
1048	plant pathogen mix	Indonesia	West Sulawesi	Kalukku	cocoa	Theobroma cacao	S1	VSD							Yes
708	plant pathogen mix	Indonesia	South Sulawesi	Pujananting	cocoa	Theobroma cacao	Local clone	VSD							Yes
1101	plant pathogen mix	Indonesia	West Sulawesi	Pangale	cocoa	Theobroma cacao	S2	VSD							Yes
1117	plant pathogen mix	Indonesia	West Sulawesi	Pangale	cocoa	Theobroma cacao	Local Clone	VSD							Yes
		Indonesia	South Sulawesi		cassava	Manihot esculenta	Local Clone	no symptoms

### Sheet: Suppl.Table_3
Genome	Isolate origin	Isolate host	ELU37413.1 Hbox tblastn match contig	KAB5593758.1 PR1 tblastn match contig	KAB5593758.1 PR2 tblastn match contig	KAB5593758.1 PR3 tblastn match contig	KAB5588164.1 HD tblastn match contig	ITS
Ceratobasidium sp. AG-Ba isolate	China	Ceratobasidium sp.	CP059628.1	nd	nd	nd		nd
GCA_016906575			JN chromosome 19:2,501,089-2,502,765(-)
			CP059612.1	nd	nd	nd		nd
			JN chromosome 3:2,850,116-2,851,789(-)
Rhizoctonia theobromae	Tawau	Theobroma cacao	SJJS01003923.1:97,242-98,516(-)	SJJS01001068.1:56277-57634 PR1(+)	SJJS01004639.1:28615-30307 PR2(+)	SJJS01004585.1:19039-20636 PR3(-)	SJJS01001565.1:3491-7118(-)	nd
isolate Gudang 4	Sabah, Malaysia
GCA_012932095			SJJS01003296.1:3,457-4,037(-)
Rhizoctonia theobromae strain LAO1	Laos	Manihot esculenta	JBBBZN010000117.1:12,286- 13,574(+)	JBBBZN010000012.1: 259481-260835 PR1(-)	JBBBZN010000024.1: 32079-33771 PR2(+)	JBBBZN010000026.1:223623-226320 PR3(-)	JBBBZN010000036.1: 28567-50753(-)	JBBBZN010000216.1:763-4569(-)
GCA_037974915			JBBBZN010000012.1:365,892-366,522(+)
Rhizoctonia theobromae strain CT2	Soppeng District, South Sulawesi	Theobroma cacao	SSOP01000223.1:23,507-24,781(-)	SSOP01000036.1:109420-110776 PR1(-)	SSOP01000031.1:151105-152897 PR2(+)	SSOP01000185.1:27192-28789 PR3(+)	SSOP01000342.1:12836-13024(+)	nd
GCA_009078325			SSOP01000359.1:16,097- 16,742(+)
